# NetAct: a computational platform to construct core transcription factor regulatory networks using gene activity

**DOI:** 10.1101/2022.05.06.487898

**Authors:** Kenong Su, Ataur Katebi, Vivek Kohar, Benjamin Clauss, Danya Gordin, Zhaohui S. Qin, R. Krishna M. Karuturi, Sheng Li, Mingyang Lu

## Abstract

A major question in systems biology is how to identify the core gene regulatory circuit that governs the decision-making of a biological process. Here, we develop a computational platform, named NetAct, for constructing core transcription-factor regulatory networks using both transcriptomics data and literature-based transcription factor-target databases. NetAct robustly infers regulators’ activity using target expression, constructs networks based on transcriptional activity, and integrates mathematical modeling for validation. Our in-silico benchmark test shows that NetAct outperforms existing algorithms in inferring transcriptional activity and gene networks. We illustrate the application of NetAct to model networks driving TGF-β induced epithelial-mesenchymal transition and macrophage polarization.
