## Supplemental Table 1 for "NetAct: a computational platform to construct core transcription factor regulatory networks using gene activity"

### Sheet: Table S1
		Resource Type	Resource Link	Database	TF Number	Targets Average	Target Number Larger than 5	Unique Targets Coverage	Dual Interactions	All Interactions
	D1	Literature	http://www.grnpedia.org/trrust/downloadnetwork.php	TTRUST	795	11.8189	340	2492	280	9396
		Literature	http://www.regnetworkweb.org/search.jsp	RegNet With High Confidence	391	24.8747	195	3284	813	9726
		Literature	http://www.tfacts.org/TFactS-new/TFactS-v2/index1.html	TFactS	247	13.085	98	1548	41	3232
		Literature	https://www.hsls.pitt.edu/obrc/index.php?page=URL1103823836	TRED	133	53.1278	93	2934	125	7066
	D2	Experiment	https://fantom.gsc.riken.jp/data/	FANTOM5	643	5048.22	643	16875	33447	3246008
	D3	Experiment	http://amp.pharm.mssm.edu/Enrichr/#stats	TRANSFAC and JASPAR consensus	222	1353.03	222	22102	392	300373
		Experiment	http://amp.pharm.mssm.edu/Enrichr/#stats	ChEA	295	1550.06	295	35116	445	351042
		Experiment	http://hgdownload.cse.ucsc.edu/goldenpath/hg19/encodeDCC/wgEncodeRegTfbsClustered	ENCODE	157	130.115	151	10692	2	20428
	D4	Literature + Prediction	https://github.com/aertslab/RcisTarget	Rcistarget	1713	49.4513	1706	8884
	Table S1. Summary of the transcription factor (TF)-target databases for both human and mouse genomes.
