## Supplemental Table 2 for "NetAct: a computational platform to construct core transcription factor regulatory networks using gene activity"

### Sheet: Table S2
	Gene expression experiments	Data access ID	Transcription factors
	RNA-Seq	SRP049514	EPAS1
	RNA-Seq	SRP050497	TCF7L2
	RNA-Seq	SRP051544	FOXD3
	RNA-Seq	SRP044867	PAX2
	RNA-Seq	SRP010350	AR
	RNA-Seq	SRP018779	TCF21
	RNA-Seq	SRP023199	ASCC3
	RNA-Seq	SRP035930	RUNX1
	RNA-Seq	SRP061380	EZH2
	RNA-Seq	SRP032510	AHR
	RNA-Seq	SRP008280	GATA1
	RNA-Seq	SRP044013	ETS1
	RNA-Seq	SRP066150	PARP1
	RNA-Seq	SRP015361	BRCA1
	RNA-Seq	SRP044867	PAX2
	RNA-Seq	SRP049409	PER2
	RNA-Seq	SRP041396	RELA
	RNA-Seq	SRP041396	NFKB1
	RNA-Seq	SRP045624	VHL
	RNA-Seq	SRP034601	JUND
	RNA-Seq	SRP064735	SREBF1
	RNA-Seq	SRP064735	SREBF2
	RNA-Seq	SRP014027	GATA6
	RNA-Seq	SRP009615	EGR1
	RNA-Seq	SRP009615	ATF3
	RNA-Seq	SRP029434	SOX10
	RNA-Seq	SRP048562	FLI1
	RNA-Seq	SRP022361	ZEB2
	RNA-Seq	SRP050061	CTCF
	RNA-Seq	SRP059242	PTBP1
	RNA-Seq	SRP005342	SFRS1
	RNA-Seq	SRP012607	HOXA1
	Microarray	GSE45838	BCL6
	Microarray	GSE17172	FOXM1
	Microarray	GSE17172	MYB
	Microarray	GSE1676	ATM
	Microarray	GSE1676	RELA
	Microarray	GSE1676	P53
	Microarray	GSE34921	NANOG
	Microarray	GSE34921	SOX2
	Microarray	GSE34921	OCT4
	Microarray	GSE88768	PPARG
	Microarray	GSE90011	DNMT1
	Microarray	GSE17385	CTNNB1
	Table S2. Summary of the publicly available gene expression data sets for benchmarking TF-target gene set databases.
