## Supplemental Table 3 for "NetAct: a computational platform to construct core transcription factor regulatory networks using gene activity"

### Sheet: Table S3A
	NonDE TF	String DB links	Change	Citation	Switched
	BRCA1	NA
	CREBBP	CTNNB1	CBP is crucial coactivator for beta catenian - same direction	Ma, H., Nguyen, C., Lee, KS. et al. Oncogene 24, 3619–3631 (2005). https://doi.org/10.1038/sj.onc.1208433	No
	E2F4	SMAD3	e2f4 is a transcriptional repressor-forms complex with smad3 and p107	Chen et al. Cell, Volume 110, Issue 1, Pages 19-32, 2002, https://doi.org/10.1016/S0092-8674(02)00801-2.	No
	ESR1	JUN	form complex to activate transcription	Ruiz et al. Biochem Pharmacol. Aug 1;86(3):401-9. 2013, doi: 10.1016/j.bcp.2013.05.025.	Yes
	HOXB7	NA
	IRF9	STAT1	form complex to activate transcription	Michalska et al. Frontiers in Immunology. Volume 9, 2018, doi: 10.3389/fimmu.2018.01135	No
	KLF4	CTNNB1	KLF4 binds to CTNNB1 and prevents transcriptoin…should be oppsite	Evans et al. Mol Cell Biol. 2010;30(2):372-381. doi:10.1128/MCB.00063-09	No
	MYC	NA
	PAX6	NA
	RB1	E2F1	RB impares activation of E2f - oppsite directions	Schwarz et al. EMBO J. 1993;12(3):1013-1020.	No
	SMAD2	NA
	SAMD4	SMAD3	form complex for regulation, same direction	Hill CS. Cold Spring Harb Perspect Biol. 2016;8(10):a022079. Published 2016 Oct 3. doi:10.1101/cshperspect.a022079	No
	SMAD7	NA
	SNAI	NA
	SP1	JUN	form complex for transcriptional activation	Joo et al. Am J Physiol Lung Cell Mol Physiol. 2009 May;296(5):L771-9. doi: 10.1152/ajplung.90320.2008	Yes
	STAT3	STAT1	STAT3 can form homodiers to activate transcription or can form heterodimers with stat1 to repress. Here, we condider STAT3 and STAT1 to have opssite sign	Tsai et al. Frontiers in Immunology. Volume 10, 2019, doi: 10.3389/fimmu.2019.01448
	TFAP2A	NA
	TP53	Hif1A	HIF1A stablizes TP53 and helps activate - same direction	An et al. Nature. 1998 Mar 26;392(6674):405-8. doi: 10.1038/32925	No
	TWIST1	NA
	WT1	NA
	Table S3A. Sign correction for EMT dataset including nonDE TFs in network, their matched DE TFs with STRING links, the type of relationship deteremined from literature, citation of their interaction, and if they were switched.

### Sheet: Table S3B
					NonDE TF	String DB links	Change	citation	Switched
					Clock	Arntl	Form complex to activate transcription	Young, M., Kay, S. Nat Rev Genet 2, 702–715 (2001). https://doi.org/10.1038/35088576	Yes
					Bmi1	NA
					Crebbp	Hif1a	coactivators	Ruas et al. J Cell Sci 118 (2): 301–311 (2005). https://doi.org/10.1242/jcs.01617	Yes
					Hdac3	NA
					Tfdp1	NA
					Table S3B. Sign correction for macrophage dataset including nonDE TFs in network, their matched DE TFs with STRING links, the type of relationship deteremined from literature, and citation of their interaction.
