## Supplemental Table 4 for "NetAct: a computational platform to construct core transcription factor regulatory networks using gene activity"

### Sheet: Table S4
	Gene Symbol	Roles in EMT	Description	References
	RELA	Promote EMT	RELA is a master regulator of EMT	(Tian et al, J Biol Chem 2018) DOI: 10.1074/jbc.RA118.003662, PMID: 30166344
	SP1	Promote EMT	SP1 is required for TGF-beta induced EMT	(Jungert, et al, Cancer Res 2007) DOI: 10.1158/0008-5472.CAN-06-1670, PMID: 17308095
	EGR1	Promote EMT	EGR1 involves in TGF-beta induced EMT	(Shan, et al, Asian Pac J Cancer Prev, 2015) DOI: 10.7314/apjcp.2015.16.9.4137, PMID: 25987100
	CREBBP	Promote EMT	CREBBP works together with Snail	(Debnath, et al, Biosci Rep, 2022) DOI: 10.1042/BSR20211754, PMID: 34708244
	TP53	Promote MET	TP53 transactives miR-200c, thus represses EMT	(Change et al, Nat Cell Biol. 2011) DOI: 10.1038/ncb2173, PMID: 21336307
	AR	Promote MET	Expression level of AR inversely correlated with androgen-mediated EMT	(Zhu and Kypianou, FASEB J. 2010) DOI: 10.1096/fj.09-136994, PMID: 19901020
	KLF4	Promote MET	KLF4 downregulated in expression during EMT	(Tiwari, et al, PloS One, 2013) DOI: 10.1371/journal.pone.0057329, PMID: 23451207
	Table S4. Predicted driver TFs from network modeling of the EMT network and experimental evidences from the literature.
